# Powassan Virus NS5 Antagonizes TYK2-Mediated Immune Signaling Pathways

**DOI:** 10.64898/2026.09.07.749923

**Authors:** Mary O’Mara, Melissa Molho, Andrew P. Kurland, Zachary Walter, Ségolène Gracias, Vincent Caval, Nolwenn Jouvenet, Jeffrey R. Johnson, Holly Ramage

## Abstract

Powassan virus (POWV) is an emerging neurotropic tick-borne flavivirus, yet the mechanisms by which POWV evades host antiviral immunity remain poorly defined. Here, we identify multiple mechanisms of POWV innate immune antagonism with the viral polymerase NS5 protein as a central inhibitor of cytokine signaling. Both POWV lineages potently inhibited type I interferon (IFN) signaling, and NS5 expression suppressed signaling and downstream interferon-stimulated gene expression. Affinity purification-mass spectrometry identified the host kinase TYK2 as a conserved NS5 interactor. POWV NS5 binds the TYK2 kinase domain through a discrete interface within the RNA-dependent RNA polymerase (RdRp) region between catalytic motifs B and C and inhibits TYK2 phosphorylation. Disruption of this interface abrogated TYK2 binding and reduced NS5-mediated IFN antagonism, while revealing additional TYK2-independent mechanisms of immune suppression. POWV NS5 also inhibited TYK2-dependent IFN-λ and IL-12 signaling, demonstrating that its immune antagonism extends beyond Type I IFN. Together, these findings identify TYK2 as a central target of POWV immune evasion and implicate the variable RdRp B-C region as an interface for flavivirus-host interactions. More broadly, our results reveal how POWV can coordinately suppress multiple antiviral cytokine pathways and provide insight into mechanisms that may shape tick-borne flavivirus host adaptation and pathogenesis.
