## Supplementary Table 1 for "Powassan Virus NS5 Antagonizes TYK2-Mediated Immune Signaling Pathways"

Prey	Protein.Name.y	LB_NS5_HEK Num. Pep	LB_NS5_HEK SAINTq BFDR	LB_NS5_HMC3 Num. Pep	LB_NS5_HMC3 SAINTq BFDR	SPO_NS5_HEK Num. Pep	SPO_NS5_HEK SAINTq BFDR	SPO_NS5_HMC3 Num. Pep	SPO_NS5_HMC3 SAINTq BFDR	LB_NS5_HEK log2FC	LB_NS5_HEK pvalue	LB_NS5_HEK adj.pvalue	LB_NS5_HMC3 log2FC	LB_NS5_HMC3 pvalue	LB_NS5_HMC3 adj.pvalue	SPO_NS5_HEK log2FC	SPO_NS5_HEK pvalue	SPO_NS5_HEK adj.pvalue	SPO_NS5_HMC3 log2FC	SPO_NS5_HMC3 pvalue	SPO_NS5_HMC3 adj.pvalue
NS5_LB	NS5_LB	132	0.0017	59	0.0035	132	0.1682	59	0.3785	11.37522557	4.61E-07	6.13E-06	9.791872205	0.001035968	0.01782792	-0.842763686	0.453771755	0.528265488	-0.971533825	0.647898481	0.815396988
NS5_SPO	NS5_SPO	417	0.0201	217	0.0274	417	0.0023	217	0.0138	9.278696868	7.75E-09	3.15E-07	5.80748923	0.000785117	0.016165003	9.171283841	8.76E-09	4.14E-07	5.05970687	0.003690365	0.059461658
O00203	AP3B1	30	0.0034	NA	NA	30	0.0012	NA	NA	6.449250845	3.25E-07	4.74E-06	NA	NA	NA	6.021039764	5.87E-07	8.61E-06	NA	NA	NA
O00468	AGRIN	NA	NA	37	0	NA	NA	37	9.00E-04	NA	NA	NA	Inf	NA	0	NA	NA	NA	Inf	NA	0
O14893	GEMI2	5	0.043	NA	NA	5	0.0077	NA	NA	4.84072482	1.03E-06	1.10E-05	NA	NA	NA	6.016740016	1.34E-07	3.08E-06	NA	NA	NA
O15084	ANR28	27	0.0028	5	0.1393	27	0.0025	5	0.3384	3.870482854	1.02E-09	7.14E-08	NA	NA	NA	4.066179953	6.01E-10	4.69E-08	NA	NA	NA
O15355	PPM1G	31	0	13	0.0754	31	0	13	0.0936	7.868193987	1.18E-07	2.12E-06	3.081296319	0.001103752	0.018443856	6.835155638	3.96E-07	6.47E-06	2.787291068	0.001839578	0.051222988
O15446	RPA34	10	0.3976	6	0.0072	10	0.4089	6	0.3338	-1.389718532	0.003386106	0.008852465	Inf	NA	0	-1.592750284	0.001337087	0.004244643	NA	NA	NA
O43464	HTRA2	2	0.0065	NA	NA	2	0.0052	NA	NA	Inf	NA	0	NA	NA	NA	Inf	NA	0	NA	NA	NA
O43719	HTSF1	101	0.0041	3	0.295	101	0.0027	3	0.3864	8.355648093	7.52E-08	1.49E-06	Inf	NA	0	8.171663266	9.46E-08	2.65E-06	Inf	NA	0
O60231	DHX16	6	0	1	0.1911	6	0	1	0.2823	4.507142643	4.99E-07	6.37E-06	Inf	NA	0	5.022273704	1.66E-07	3.38E-06	Inf	NA	0
O75151;Q9UPP1	PHF2;PHF8	NA	NA	2	0	NA	NA	2	0.0586	NA	NA	NA	Inf	NA	0	NA	NA	NA	Inf	NA	0
O75533	SF3B1	131	3.00E-04	23	0.1268	131	1.00E-04	23	0.2782	6.172960516	1.92E-12	6.71E-10	2.042524894	0.009603103	0.052475726	6.026683402	2.49E-12	1.09E-09	0.577612852	0.37137904	0.612563491
O75821	EIF3G	12	0.0258	6	0.297	12	0.0049	6	0.1692	5.150172154	4.79E-06	3.95E-05	Inf	NA	0	5.179780827	4.53E-06	4.12E-05	Inf	NA	0
O95218	ZRAB2	29	6.00E-04	15	0.0078	29	1.00E-04	15	0.0526	9.866298702	1.17E-12	5.98E-10	6.763788784	2.72E-05	0.006641162	9.383563097	1.93E-12	1.09E-09	3.608098906	0.00099029	0.044858315
O95373	IPO7	6	0.0588	5	0.3775	6	0.0094	5	0.3846	Inf	NA	0	1.009881646	0.302995699	0.458511969	Inf	NA	0	0.702759546	0.477347483	0.703865346
P04637	P53	21	0.1056	30	0.0023	21	0.2564	30	0.0501	2.573157851	5.14E-08	1.12E-06	5.950882732	6.17E-05	0.007535627	1.658976922	4.23E-06	3.93E-05	3.419862325	0.002349577	0.056892502
P05161	ISG15	NA	NA	5	0.007	NA	NA	5	0.0152	NA	NA	NA	Inf	NA	0	NA	NA	NA	Inf	NA	0
P09661	RU2A	36	0.0023	15	0.2386	36	0.0029	15	0.3641	6.670471474	9.29E-09	3.52E-07	1.372119541	0.050231973	0.135005746	6.413705671	1.40E-08	6.29E-07	-0.159890471	0.814057359	0.906798071
P15735	PHKG2	3	0.2446	16	0.0022	3	0.143	16	0.0034	Inf	NA	0	Inf	NA	0	Inf	NA	0	Inf	NA	0
P19784	CSK22	11	4.00E-04	4	0.2554	11	0.0012	4	0.4248	Inf	NA	0	1.445940774	0.042000724	0.119732839	Inf	NA	0	0.505541654	0.413633114	0.64728357
P23497	SP100	NA	NA	14	0	NA	NA	14	0	NA	NA	NA	Inf	NA	0	NA	NA	NA	Inf	NA	0
P29590	PML	9	0.04	31	1.00E-04	9	0.0124	31	0.0012	6.200622943	2.04E-07	3.27E-06	8.097660647	0.003099424	0.0277026	6.590448231	1.14E-07	2.81E-06	6.779313595	0.004960926	0.06523333
P29597	TYK2	23	0.0247	23	3.00E-04	23	0.0269	23	1.00E-04	6.306029636	3.73E-09	2.03E-07	Inf	NA	0	6.373811565	3.40E-09	2.12E-07	Inf	NA	0
P30260	CDC27	9	0.0234	1	0.3033	9	0.0057	1	0.4022	Inf	NA	0	Inf	NA	0	Inf	NA	0	NA	NA	NA
P30414	NKTR	30	0.0053	10	0.0121	30	0.0308	10	0.1939	6.789698204	3.81E-07	5.41E-06	Inf	NA	0	3.880155799	5.59E-05	0.000301255	Inf	NA	0
P31431	SDC4	1	0.5098	4	0.0066	1	0.2656	4	0.0541	NA	NA	NA	Inf	NA	0	Inf	NA	0	Inf	NA	0
P39687	AN32A	9	0	8	0.4099	9	0.001	8	0.163	6.745577117	1.45E-08	4.60E-07	-2.197487898	0.05446949	0.142088964	6.015640842	4.78E-08	1.66E-06	2.194789022	0.054631144	0.200000647
P40227	TCPZ	13	0.274	12	0.1237	13	0.1844	12	0.0086	-0.267437877	0.553989436	0.63453014	3.309622075	0.004137931	0.032903684	0.624661319	0.181693078	0.246492708	5.836727582	0.001222928	0.044858315
P42695	CNDD3	2	0.0581	1	0.2595	2	2.00E-04	1	0.3321	Inf	NA	0	Inf	NA	0	Inf	NA	0	NA	NA	NA
P45954	ACDSB	2	0.1679	NA	NA	2	0.0044	NA	NA	Inf	NA	0	NA	NA	NA	Inf	NA	0	NA	NA	NA
P46019	KPB2	4	0.0107	20	2.00E-04	4	2.00E-04	20	0.0074	Inf	NA	0	Inf	NA	0	Inf	NA	0	Inf	NA	0
P46100	ATRX	38	0.0135	2	0	38	0.0127	2	0	7.135328959	3.62E-05	0.000203127	Inf	NA	0	6.839988168	4.45E-05	0.000249967	Inf	NA	0
P48651	PTSS1	2	0.2191	1	0.4375	2	0	1	0.4136	Inf	NA	0	NA	NA	NA	Inf	NA	0	NA	NA	NA
P51532	SMCA4	6	0.0059	4	0.2623	6	0.0011	4	0.3077	2.888083604	2.71E-08	6.88E-07	Inf	NA	0	3.803100922	1.48E-09	1.08E-07	Inf	NA	0
P55081	MFAP1	25	0.0092	4	0.1219	25	0.0081	4	0.0797	7.779138705	1.14E-07	2.07E-06	Inf	NA	0	7.69784766	1.26E-07	3.01E-06	Inf	NA	0
P55795	HNRH2	12	0.0279	8	9.00E-04	12	0.0236	8	0.0146	2.089814693	7.40E-05	0.000364616	4.805849515	0.002983876	0.027465471	2.30112745	3.15E-05	0.000187827	4.393457378	0.00684602	0.077057555
P55884	EIF3B	38	0.0076	9	0.2698	38	0.0083	9	0.1864	5.003830404	1.28E-06	1.29E-05	Inf	NA	0	4.820340012	1.85E-06	2.06E-05	Inf	NA	0
P57678	GEMI4	20	0.017	1	0.03	20	0.0038	1	0.033	6.219474247	2.60E-06	2.37E-05	Inf	NA	0	7.05151692	9.01E-07	1.20E-05	Inf	NA	0
P60510	PP4C	7	0	NA	NA	7	0	NA	NA	Inf	NA	0	NA	NA	NA	Inf	NA	0	NA	NA	NA
P62316	SMD2	19	0.0099	10	0.3427	19	0.0025	10	0.3553	3.297105285	1.45E-10	1.82E-08	-0.139182135	0.777035196	0.846007158	3.213788406	1.92E-10	2.39E-08	-1.157384323	0.084461203	0.256977703
P67870	CSK2B	9	0.0022	5	0.0429	9	0.0116	5	0.0503	6.391392508	3.71E-08	8.65E-07	6.092000483	0.007582957	0.044607905	5.815737579	9.86E-08	2.65E-06	5.028995173	0.012426702	0.092915993
Q00535	CDK5	2	0.006	NA	NA	2	0.0046	NA	NA	Inf	NA	0	NA	NA	NA	Inf	NA	0	NA	NA	NA
Q01105	SET	25	0.0053	11	0.3556	25	0.0015	11	0.2059	5.673612073	3.06E-06	2.70E-05	-1.715229671	0.04200231	0.119732839	6.253153897	1.18E-06	1.51E-05	-0.465917105	0.574632005	0.767070027
Q04837	SSBP	6	0	3	0.3971	6	1.00E-04	3	0.4047	4.224200505	1.09E-06	1.15E-05	-1.071483915	0.083825719	0.191275295	3.737105501	3.61E-06	3.49E-05	-1.34497306	0.056547792	0.206021255
Q08380	LG3BP	NA	NA	4	0.007	NA	NA	4	0.0802	NA	NA	NA	Inf	NA	0	NA	NA	NA	Inf	NA	0
Q12874	SF3A3	40	0.0098	10	0.1044	40	0.0111	10	0.2034	6.308914999	1.87E-10	2.01E-08	2.775833629	0.041011204	0.119711184	6.415388717	1.56E-10	2.16E-08	2.487325562	0.068821869	0.232017095
Q13123	RED	9	0.0532	5	0.0011	9	0.0911	5	0.0012	2.725480607	4.53E-05	0.000244752	Inf	NA	0	2.040223756	0.000508507	0.001861327	Inf	NA	0
Q13435	SF3B2	90	0.0049	30	0.095	90	0.0072	30	0.1795	6.153526518	9.79E-12	2.14E-09	1.400815335	0.011944702	0.061483221	5.873744832	1.62E-11	3.54E-09	0.521982318	0.298598328	0.54050077
Q14160	SCRIB	95	0.0121	76	0.0205	95	0.0061	76	0.0076	6.341185533	1.12E-07	2.07E-06	4.557217679	0.000761704	0.015968089	7.400972396	2.25E-08	8.93E-07	5.461555416	0.000504719	0.044858315
Q15020	SART3	33	0.0026	19	6.00E-04	33	0.0217	19	0.1056	6.057819643	2.47E-08	6.45E-07	2.759865434	2.88E-05	0.006641162	4.007039897	1.66E-06	1.90E-05	0.468829337	0.152247149	0.36173152
Q15393	SF3B3	97	0.0026	37	0.1097	97	0.0036	37	0.2305	5.765669876	1.37E-12	5.98E-10	0.486032015	0.209411676	0.359866726	5.317941924	3.30E-12	1.15E-09	-0.68581635	0.146634643	0.352416032
Q15428	SF3A2	22	0.0034	5	0.1065	22	0.0039	5	0.2729	6.704665017	3.62E-08	8.55E-07	2.341603808	0.055083374	0.143043086	6.425717598	5.62E-08	1.79E-06	0.407581616	0.69959781	0.849617722
Q15459	SF3A1	47	9.00E-04	12	0.1444	47	5.00E-04	12	0.2846	6.375011732	4.83E-12	1.21E-09	1.244214178	0.043733108	0.121212197	5.941678095	1.04E-11	2.59E-09	0.490108595	0.395248115	0.635061578
Q16637	SMN	14	0.0088	2	0	14	0.0042	2	0	4.613648685	2.24E-08	6.21E-07	Inf	NA	0	5.113385709	7.59E-09	3.68E-07	Inf	NA	0
Q53GQ0	DHB12	5	0.0559	NA	NA	5	0.0066	NA	NA	2.110962661	0.0419621	0.072164909	NA	NA	NA	3.195955414	0.005866563	0.014529104	NA	NA	NA
Q5H9R7	PP6R3	9	0.0287	NA	NA	9	0.0081	NA	NA	Inf	NA	0	NA	NA	NA	Inf	NA	0	NA	NA	NA
Q5T4S7	UBR4	68	5.00E-04	16	0.0422	68	0.002	16	0.1227	7.310878349	1.14E-06	1.18E-05	5.137851434	0.031230989	0.102009434	6.46694362	3.20E-06	3.18E-05	2.770232014	0.106997859	0.290060547
Q69YN4	VIR	8	0.1861	NA	NA	8	0.0094	NA	NA	0.421465559	0.125107114	0.180687318	NA	NA	NA	1.56192622	0.000146717	0.000679067	NA	NA	NA
Q6NZY4	ZCHC8	12	0.0016	6	0.1207	12	0.0527	6	0.3626	2.109934232	3.63E-06	3.08E-05	Inf	NA	0	-0.093071892	0.714640373	0.77548918	Inf	NA	0
Q6PD62	CTR9	34	0.01	1	0.3048	34	0.0097	1	0.2916	6.647818679	1.58E-07	2.69E-06	Inf	NA	0	6.496789864	2.00E-07	3.88E-06	NA	NA	NA
Q6Y7W6	GGYF2	2	0.0168	NA	NA	2	0.0061	NA	NA	Inf	NA	0	NA	NA	NA	Inf	NA	0	NA	NA	NA
Q7KZ85	SPT6H	41	0.0078	3	0.1421	41	0.0086	3	0.0957	5.6515281	4.26E-07	5.78E-06	Inf	NA	0	4.939384296	1.49E-06	1.79E-05	Inf	NA	0
Q7L014	DDX46	80	0.0085	27	0.2606	80	0.0074	27	0.3855	7.638594698	2.81E-09	1.64E-07	-0.374542795	0.407207381	0.561614965	7.219359137	5.11E-09	2.81E-07	-1.464039413	0.024823556	0.130867043
Q7L2H7	EIF3M	14	0	NA	NA	14	0.0014	NA	NA	6.733261072	5.91E-06	4.55E-05	NA	NA	NA	6.657779982	6.53E-06	5.38E-05	NA	NA	NA
Q7RTV0	PHF5A	12	5.00E-04	5	0.0907	12	3.00E-04	5	0.1124	6.317356699	3.32E-13	2.90E-10	1.103285766	0.032148433	0.103829533	5.788586012	8.61E-13	1.05E-09	-0.379001557	0.462089552	0.694690769
Q86WT1	TT30A	6	0.0011	NA	NA	6	0.0038	NA	NA	Inf	NA	0	NA	NA	NA	Inf	NA	0	NA	NA	NA
Q8IUR7	ARMC8	5	0.0055	1	0.2289	5	0.0093	1	0.4705	Inf	NA	0	NA	NA	NA	Inf	NA	0	NA	NA	NA
Q8IWA0	WDR75	9	0.0013	NA	NA	9	0.01	NA	NA	3.024345798	1.62E-05	0.000103875	NA	NA	NA	2.311706595	0.000151722	0.000698962	NA	NA	NA
Q8IWX8	CHERP	51	0.0021	8	0.0678	51	0.0036	8	0.3507	7.254747778	1.96E-13	2.90E-10	Inf	NA	0	6.145254587	1.20E-12	1.05E-09	Inf	NA	0
Q8IXQ4	GPAM1	15	4.00E-04	NA	NA	15	0.003	NA	NA	Inf	NA	0	NA	NA	NA	Inf	NA	0	NA	NA	NA
Q8IXQ5	KLHL7	9	0.0472	4	0.0143	9	1.00E-04	4	0.01	1.850207357	0.00589135	0.01396202	Inf	NA	0	2.963203027	0.000234681	0.001001841	Inf	NA	0
Q8N1G0	ZN687	5	0.0341	23	0	5	0.0147	23	0.121	Inf	NA	0	Inf	NA	0	Inf	NA	0	Inf	NA	0
Q8N302	AGGF1	12	0.0127	NA	NA	12	0.0069	NA	NA	Inf	NA	0	NA	NA	NA	Inf	NA	0	NA	NA	NA
Q8N7H5	PAF1	28	0.0017	2	0.2641	28	0.0021	2	0.4464	5.58714018	3.10E-07	4.63E-06	Inf	NA	0	5.146544005	7.09E-07	9.98E-06	NA	NA	NA
Q8NAV1	PR38A	17	0.0018	4	0.1502	17	0.002	4	0.1884	7.354314268	8.83E-09	3.43E-07	Inf	NA	0	7.704453444	5.40E-09	2.86E-07	Inf	NA	0
Q8NB46	ANR52	13	0.0057	NA	NA	13	0.0044	NA	NA	Inf	NA	0	NA	NA	NA	Inf	NA	0	NA	NA	NA
Q8NBS9	TXND5	2	0.0747	7	0.3091	2	0	7	0.3232	Inf	NA	0	-0.944451702	0.473487544	0.621082068	Inf	NA	0	0.579679555	0.698668722	0.849391093
Q92610	ZN592	2	0.0854	6	0	2	0.1054	6	0.2237	Inf	NA	0	Inf	NA	0	Inf	NA	0	Inf	NA	0
Q92688	AN32B	11	0.0079	5	0.3729	11	0.004	5	0.3463	7.309636715	5.72E-07	7.09E-06	1.000902751	0.208928177	0.359866726	7.736593859	3.68E-07	6.24E-06	3.725335365	0.013530528	0.098202148
Q92896	GSLG1	5	0.2091	8	0	5	0.1749	8	0.0272	-0.902915709	0.3584021	0.443627228	Inf	NA	0	1.501213105	0.139324312	0.198742034	Inf	NA	0
Q969X6	UTP4	9	0.0099	1	0.432	9	0.0199	1	0.4781	4.119835481	2.76E-05	0.000162136	NA	NA	NA	2.7076613	0.000763837	0.00259467	NA	NA	NA
Q96DE5	APC16	2	0	NA	NA	2	0.0109	NA	NA	Inf	NA	0	NA	NA	NA	Inf	NA	0	NA	NA	NA
Q96I25	SPF45	39	0.0031	9	0.059	39	0.0062	9	0.1816	5.631484478	3.70E-11	5.88E-09	Inf	NA	0	4.636561001	3.02E-10	3.29E-08	Inf	NA	0
Q96K76	UBP47	31	0	33	0.0028	31	3.00E-04	33	0.1296	Inf	NA	0	Inf	NA	0	Inf	NA	0	Inf	NA	0
Q96KM6	Z512B	NA	NA	7	0	NA	NA	7	0.0572	NA	NA	NA	Inf	NA	0	NA	NA	NA	Inf	NA	0
Q96S59	RANB9	5	0	NA	NA	5	0	NA	NA	Inf	NA	0	NA	NA	NA	Inf	NA	0	NA	NA	NA
Q96ST2	IWS1	83	8.00E-04	34	0	83	4.00E-04	34	0	10.63342036	3.07E-06	2.70E-05	Inf	NA	0	10.93499542	2.34E-06	2.46E-05	Inf	NA	0
Q9BUR4	TCAB1	6	0	NA	NA	6	0	NA	NA	5.493348064	2.21E-05	0.000133327	NA	NA	NA	5.492961341	2.22E-05	0.000141181	NA	NA	NA
Q9BWJ5	SF3B5	16	0.0032	2	0.2882	16	9.00E-04	2	0.483	8.435449376	1.79E-07	2.93E-06	Inf	NA	0	7.841101522	3.36E-07	5.76E-06	NA	NA	NA
Q9BWU0	NADAP	49	3.00E-04	1	0.1859	49	4.00E-04	1	0.283	7.868010825	5.47E-06	4.31E-05	Inf	NA	0	7.493467668	8.17E-06	6.42E-05	Inf	NA	0
Q9BYW2	SETD2	31	0.0361	21	0	31	0.0339	21	0.0151	5.520939905	1.11E-06	1.16E-05	Inf	NA	0	5.174280959	2.02E-06	2.16E-05	Inf	NA	0
Q9BZF1	OSBL8	16	0.0369	5	0	16	0.0224	5	0.0314	2.558128744	3.16E-05	0.000182064	Inf	NA	0	2.747727495	1.65E-05	0.000112353	Inf	NA	0
Q9GZS3	WDR61	12	0.0067	3	0.2684	12	0.0139	3	0.4156	4.957076999	5.71E-08	1.20E-06	0.730836278	0.411393328	0.565845257	4.481836266	1.61E-07	3.35E-06	#NAME?	NA	0
Q9H0S4	DDX47	22	0.0152	8	0.1626	22	0.0075	8	0.2068	3.289780469	7.82E-08	1.54E-06	Inf	NA	0	3.219243404	9.78E-08	2.65E-06	Inf	NA	0
Q9H2G4	TSYL2	6	6.00E-04	NA	NA	6	4.00E-04	NA	NA	Inf	NA	0	NA	NA	NA	Inf	NA	0	NA	NA	NA
Q9H7D7	WDR26	12	1.00E-04	NA	NA	12	0	NA	NA	6.555917907	1.35E-08	4.46E-07	NA	NA	NA	6.353612111	1.83E-08	7.61E-07	NA	NA	NA
Q9NPJ6	MED4	2	0.0019	NA	NA	2	0.0044	NA	NA	Inf	NA	0	NA	NA	NA	Inf	NA	0	NA	NA	NA
Q9NS91	RAD18	35	0.005	NA	NA	35	0.0051	NA	NA	7.964707155	1.00E-05	6.91E-05	NA	NA	NA	7.359146611	1.90E-05	0.00012561	NA	NA	NA
Q9NUJ1	ABHDA	6	0	NA	NA	6	0	NA	NA	Inf	NA	0	NA	NA	NA	Inf	NA	0	NA	NA	NA
Q9NWU2	GID8	7	0.0037	NA	NA	7	0.0051	NA	NA	Inf	NA	0	NA	NA	NA	Inf	NA	0	NA	NA	NA
Q9P2K8	E2AK4	6	0	NA	NA	6	1.00E-04	NA	NA	Inf	NA	0	NA	NA	NA	Inf	NA	0	NA	NA	NA
Q9UBB9	TFP11	8	0.0079	2	0.4101	8	0.0203	2	0.4714	5.49640908	1.60E-08	4.92E-07	NA	NA	NA	4.27521205	1.78E-07	3.49E-06	NA	NA	NA
Q9UBQ5	EIF3K	9	0.0046	2	0.4264	9	0.0157	2	0.2492	4.466139493	0.001659992	0.004826507	NA	NA	NA	4.355248219	0.001963191	0.005896453	Inf	NA	0
Q9UER7	DAXX	18	0.0022	3	0.0799	18	0.0043	3	0.2628	4.769174031	4.70E-12	1.21E-09	Inf	NA	0	4.619972934	6.65E-12	1.93E-09	Inf	NA	0
Q9UJX2	CDC23	12	9.00E-04	NA	NA	12	7.00E-04	NA	NA	Inf	NA	0	NA	NA	NA	Inf	NA	0	NA	NA	NA
Q9UJX3	APC7	10	0.0123	1	0.3081	10	0.0091	1	0.4789	Inf	NA	0	Inf	NA	0	Inf	NA	0	NA	NA	NA
Q9UJX4	APC5	9	0.0162	NA	NA	9	0.0014	NA	NA	Inf	NA	0	NA	NA	NA	Inf	NA	0	NA	NA	NA
Q9UKJ3	GPTC8	59	0.0063	NA	NA	59	0.0182	NA	NA	7.871244355	5.21E-08	1.13E-06	NA	NA	NA	6.595174086	2.08E-07	3.99E-06	NA	NA	NA
Q9ULU4	PKCB1	8	0.0152	20	0	8	0.0143	20	0.1115	Inf	NA	0	5.973729486	6.90E-05	0.007535627	Inf	NA	0	3.039603436	0.002570185	0.056892502
Q9UPW5	CBPC1	14	0.0074	NA	NA	14	0.0069	NA	NA	4.855817262	4.33E-09	2.10E-07	NA	NA	NA	5.117331125	2.59E-09	1.68E-07	NA	NA	NA
Q9Y2T2	AP3M1	16	0	NA	NA	16	0	NA	NA	7.541716357	1.13E-07	2.07E-06	NA	NA	NA	7.296122642	1.51E-07	3.25E-06	NA	NA	NA
Q9Y2W2	WBP11	29	0.0035	3	0.4087	29	0.0029	3	0.3919	6.798407571	6.65E-09	2.87E-07	Inf	NA	0	6.845276682	6.18E-09	3.17E-07	NA	NA	NA
Q9Y312	AAR2	3	0.0033	NA	NA	3	0.003	NA	NA	Inf	NA	0	NA	NA	NA	Inf	NA	0	NA	NA	NA
Q9Y3B4	SF3B6	16	0.0015	5	0.0981	16	0.0048	5	0.1278	5.545116674	1.38E-11	2.69E-09	0.592590385	0.271993557	0.426283664	4.923377301	5.02E-11	9.74E-09	-0.185732943	0.732394769	0.864664206
Q9Y4B4	ARIP4	4	0	NA	NA	4	0.009	NA	NA	Inf	NA	0	NA	NA	NA	Inf	NA	0	NA	NA	NA
Q9Y4B6	DCAF1	16	1.00E-04	NA	NA	16	6.00E-04	NA	NA	Inf	NA	0	NA	NA	NA	Inf	NA	0	NA	NA	NA
Q9Y4E8	UBP15	5	0	3	0.1352	5	0.0071	3	0.1987	Inf	NA	0	Inf	NA	0	Inf	NA	0	Inf	NA	0
